# amr.watch – monitoring antimicrobial resistance trends from global genomics data

**DOI:** 10.1101/2025.04.17.649298

**Authors:** Sophia David, Julio Diaz Caballero, Natacha Couto, Khalil Abudahab, Nabil Fareed-Alikhan, Corin Yeats, Anthony Underwood, Alison Molloy, Diana Connor, Heather M Shane, Philip M Ashton, Hajo Grundmann, Matthew TG Holden, Edward J Feil, Sonia B Sia, Pilar Donado-Godoy, Ravikumar K Lingegowda, Iruka N Okeke, Silvia Argimón, David M Aanensen, NIHR Global Health Research Unit on Genomics and enabling data for the Surveillance of AMR

## Abstract

**Background:** Whole genome sequencing (WGS) is increasingly supporting routine pathogen surveillance at local and national levels, providing comparable data that can inform on the emergence and spread of antimicrobial resistance (AMR) globally. However, the potential for shared WGS data to guide interventions around AMR remains under-exploited, in part due to challenges in collating and transforming the growing volumes of data into timely insights. We present an interactive platform, amr.watch (https://amr.watch), that enables interrogation of AMR trends from public WGS data on an ongoing basis to support research and policy.

**Methods:** The amr.watch platform incorporates, analyses and visualises high-quality WGS data from WHO-defined priority bacterial pathogens. Analytics are performed using community-standard methods with bespoke species-specific curation of AMR mechanisms.

**Findings:** By 31 March 2025, amr.watch included data from 620,700 pathogen genomes with geotemporal information, with highly variable representation of different species and geographic regions. By integrating WGS data with sampling information, amr.watch enables users to assess geotemporal trends among genotypic variants (e.g. sequence types) and AMR mechanisms, with implications for interventions including antimicrobial prescribing and drug and vaccine development.

**Interpretation:** amr.watch is an information platform for scientists and policy-makers delivering ongoing situational awareness of AMR trends from genomic data. As broad adoption of WGS continues, amr.watch is positioned to monitor both pathogen populations and our global efforts in genomic surveillance, guiding control strategies tailored to each pathogen’s characteristics.

**Funding:** UK National Institute for Health Research & Gates Foundation.

**Research in context:** *Evidence before this study:* Whole genome sequencing (WGS) approaches enable us to track the spread of bacterial pathogens and antimicrobial resistance (AMR) with high resolution at local, national and global levels. To date, genomic studies assessing AMR dynamics have largely used retrospective data collected for specific research agendas. However, the growing volumes of publicly-shared WGS data, generated increasingly from routine surveillance, provide improved power to detect novel trends and guide interventions. Efforts to collate public bacterial genome data exist, such as AllTheBacteria, although these are aimed at the research community and do not facilitate data usage and interpretation by non-genomics experts, particularly those in public health. To our knowledge, no platforms exist for readily interrogating AMR dynamics from continuously updated public genome data across the array of different WHO priority bacterial pathogens. Of note, however, TyphiNet provides an interactive online dashboard for examining AMR trends exclusively from *Salmonella* Typhi using a periodically-updated data set from the Pathogenwatch platform. These findings are based on searching PubMed without language restrictions from Jan 1 2000 to December 31 2024, using terms related to “genomic surveillance” and “antimicrobial resistance”.

*Added value of this study:* We have developed amr.watch which, to our knowledge, is the first platform that enables ongoing analysis and visualisation of AMR trends from public genome data across the spectrum of WHO priority bacterial pathogens via an accessible interface. Crucially, the platform incorporates processed genome data via a live always-on stream, enabling insights that are delayed only by the time to data deposition. We reviewed public genomes with available geotemporal information up until 31 March 2025, providing a contemporary global landscape of pathogen genome sequencing. While the number of genomes available annually grew over five-fold globally between 2010 and 2018, we also revealed the extent of differences in geographic representation, with 89.6% of genomes originating from high-income countries and 89 countries contributing no genome data from the priority pathogens.

*Implications of all the available evidence:* Rapid generation and sharing of global genome data enables us to more precisely track the spread and define the characteristics of contemporary circulating resistant pathogens. The amr.watch platform provides a solution for retrieving, curating and translating shared genomic data into relevant insights that are accessible and actionable by diverse stakeholders. It thereby forms a basis for monitoring progress in surveillance efforts, alerting on ongoing population changes and guiding enhanced precision for surveillance and interventional development. Additionally, our review of available bacterial genome data highlights the need for additional efforts to increase and sustain the implementation of genomic surveillance of AMR globally, and improve the timely sharing of WGS data and its associated metadata.
