## Supplemental Table 1 for "amr.watch – monitoring antimicrobial resistance trends from global genomics data"

### Sheet: Sheet1
Table S1. QC thresholds applied to the public downloaded genomes.
Pathogen	Antimicrobial class(es) of interest	Minimum base count (million)	No. of contigs	N50	Assembly length (Mb)	Ns per 100kb	GC content (%)	Tool for taxonomic classification	Accepted ENA taxon ID(s)	Accepted Speciator taxon ID(s)	Accepted SISTR serotype
A. baumannii	Carbapenems	100	≤300	>25000	3.4-4.8	<=100	38.7-39.7	Speciator	470 (A. baumannii)	470 (A. baumannii)	NA
P. aeruginosa	Carbapenems	100	≤500	>25000	5.7-8.2	<=100	65.0-66.9	Speciator	287 (P. aeruginosa)	287 (P. aeruginosa)	NA
K. pneumoniae	Carbapenems, 3rd generation Cephalosporins	100	≤400	>25000	4.7-6.7	<=100	56.1-58.0	Speciator	573 (K. pneumoniae)	573 (K. pneumoniae)	NA
E. coli	Carbapenems, 3rd generation Cephalosporins, Quinolones	60	≤500	>25000	3.7-6.5	<=100	50.1-51.1	Speciator	562 (E. coli) & 620 (Shigella)	562 (E. coli)	NA
E. cloacae species complex	Carbapenems, 3rd generation Cephalosporins	40	≤400	>25000	4.2-5.9	<=100	52.8-56.4	Speciator	354276 (E. cloacae complex)	61645 (E. asburiae), 69218 (E. cancerogenus), 2494701 (E. chengduensis), 2497875 (E. chuandaensis), 550 (E. cloacae), 158836 (E. hormaechei), 208224 (E. kobei), 299767 (E. ludwigii), 1812935 (E. roggenkampii) & 2071710 (E. sichuanensis)	NA
E. faecium	Vancomycin	40	≤300	>25000	2.3-3.6	<=100	37.4-38.5	Speciator	1352 (E. faecium)	1352 (E. faecium)	NA
S. aureus	Methicillin, Vancomycin	40	≤200	>25000	2.5-3.3	<=100	32.4-33.1	Speciator	1280 (S. aureus)	1280 (S. aureus)	NA
C. jejuni	Quinolones	20	≤150	>25000	1.4-2.0	<=100	30.1-30.9	Speciator	194 (Campylobacter)	197 (C. jejuni)	NA
C. coli	Quinolones	20	≤150	>25000	1.5-2.2	<=100	30.6-31.5	Speciator	194 (Campylobacter)	195 (C. coli)	NA
Salmonella Typhi	Quinolones	80	≤300	>25000	4.3-5.3	<=100	51.8-52.3	Speciator/SISTR	90370 (S. enterica serovar Typhi), 90371 (S. enterica serovar Typhimurium) & 149539 (S. enterica serovar Enteritidis)	28901 (S. enterica)	Typhi
Salmonella Enteritidis	Quinolones	80	≤300	>25000	4.4-5.2	<=100	51.8-52.4	Speciator/SISTR	90370 (S. enterica serovar Typhi), 90371 (S. enterica serovar Typhimurium) & 149539 (S. enterica serovar Enteritidis)	28901 (S. enterica)	Typhimurium
Salmonella Typhimurium	Quinolones	80	≤300	>25000	4.4-5.6	<=100	51.8-52.3	Speciator/SISTR	90370 (S. enterica serovar Typhi), 90371 (S. enterica serovar Typhimurium) & 149539 (S. enterica serovar Enteritidis)	28901 (S. enterica)	Enteritidis
N. gonorrhoeae	3rd generation Cephalosporins, Quinolones	40	≤175	>25000	2.0-2.4	<=100	52.1-52.9	Speciator	485 (N. gonorrhoeae)	485 (N. gonorrhoeae)	NA
S. pneumoniae	Penicillin	20	≤175	>25000	1.8-2.4	<=100	39.3-39.9	Speciator	1313 (S. pneumoniae)	1313 (S. pneumoniae)	NA
H. influenzae	Ampicillin	20	≤100	>25000	1.7-2.2	<=100	37.6-38.4	Speciator	727 (H. influenzae)	727 (H. influenzae)	NA
S. sonnei	Quinolones	80	≤500	>15000	4.0-5.6	<=100	50.0-51.4	Speciator	562 (E. coli) & 620 (Shigella)	624 (S. sonnei)	NA
S. flexneri	Quinolones	80	≤500	>15000	4.0-5.6	<=100	50.0-51.4	Speciator	562 (E. coli) & 620 (Shigella)	623 (S. flexneri)	NA
