## Supplemental Table 3 for "amr.watch – monitoring antimicrobial resistance trends from global genomics data"

### Sheet: Sheet1
Table S3. Overview of the Illumina paired-end entries available in the European Nucleotide Archive as of 31/03/2025. The genome data are filtered in a series of steps, depicted from left to right in the table, with the numbers in each column representing a subset of those from the previous column. For the pathogens that are grouped together, we initially accept genomes annotated in the ENA with a…
Pathogen	ENA entries (run accessions)	Illumina paired-end entries	Filtered entries1	Entries with geotemporal data2	Entries available for download in SRA	Entries associated with unique samples3	Assembled genomes	Genomes with verified species	Genomes that passed QC	Genomes with collection date post-2010
All pathogens	1568540	1393226	1381657	776503	775489	746250	715612	703264	681658	620700
A. baumannii	41475	34181	33360	21531	21528	20836	20489	20302	19785	18496
C. coli	163240	158571	157664	104753	104444	103871	100217	31801	30304	29196
C. jejuni								68248	64223	61947
E. cloacae complex	18754	16614	16437	12101	12101	11134	10665	10468	10267	9805
E. faecium	42480	40961	40649	25384	25384	24453	24188	24018	22970	21771
E. coli	565608	473442	469001	249904	249507	240206	230029	202036	196699	179518
S. flexneri								10420	10095	9301
S. sonnei								13792	13481	12499
H. influenzae	16279	15089	15027	6170	6168	5991	5397	5386	5248	4634
K. pneumoniae	110643	97350	96066	58278	58276	53734	52385	50380	49207	47233
N. gonorrhoeae	72927	70187	70099	46053	46053	43342	40102	39732	38434	37658
P. aeruginosa	76305	56773	55940	28067	27939	26864	25432	25201	24502	22829
Salmonella Typhi	120996	112686	112172	85846	85844	83846	82410	8346	8151	6157
Salmonella Typhimurium								26185	25667	23450
Salmonella Enteritidis								43989	43471	41779
S. aureus	168286	152874	151281	84816	84645	80735	76826	75730	73107	61509
S. pneumoniae	171547	164498	163961	53600	53600	51238	47472	47230	46047	32918
1. Entries (runs) are filtered to include only those with two FASTQ files, ≥20x mean coverage (via assessment of the "base_count" field) and those associated with a single sample accession.
2. Entries (runs) are filtered to include those with a collection date that is decodable to at least the year and a sampling location that is decodable to at least the country level.
3. Entries (runs) are filtered to ensure only one run per sample accession is included (selecting the run with the highest number of bases via assessment of the "base_count" field).
